# Treatment with anti-HER2 chimeric antigen receptor tumor-infiltrating lymphocytes (CAR-TILs) is safe and associated with antitumor efficacy in mice and companion dogs

**DOI:** 10.1101/2022.09.11.507449

**Authors:** Elin MV Forsberg, Rebecca Riise, Sara Saellström, Joakim Karlsson, Samuel Alsén, Valentina Bucher, Akseli Hemminki, Roger Olofsson Bagge, Lars Ny, Lisa M Nilsson, Henrik Rönnberg, Jonas A Nilsson

## Abstract

Patients with metastatic melanoma have a historically poor prognosis, but recent advances in treatment options, including targeted therapy and immunotherapy, have drastically improved the outcomes for some of these patients. However, not all patients respond to available treatments, and around 50% of patients with metastatic cutaneous melanoma and almost all patients with metastases of uveal melanoma die of their disease. Thus, there is a need for novel treatment strategies for patients with melanoma that do not benefit from the available therapies. Chimeric antigen receptor-expressing T (CAR-T) cells are largely unexplored in melanoma. Traditionally, CAR-T cells have been produced by transducing blood-derived T cells with a virus expressing CAR. However, tumor-infiltrating lymphocytes (TILs) can also be engineered to express CAR, and such CAR-TILs could be dual-targeting. To this end, tumor samples and autologous TILs from metastasized human uveal and cutaneous melanoma were expanded *in vitro* and transduced with a lentiviral vector encoding an anti-HER2 CAR construct. When infused into patient-derived xenograft (PDX) mouse models carrying autologous tumors, CAR-TILs were able to eradicate melanoma, even in the absence of antigen presentation by HLA. To advance this concept to the clinic and assess its safety in an immune-competent and human-patient-like setting, we treated four companion dogs with autologous anti-HER2 CAR-TILs. We found that these cells were tolerable and showed signs of anti-tumor activity. Taken together, CAR-TIL therapy is a promising avenue for broadening the tumor-targeting capacity of TILs in patients with checkpoint immunotherapy-resistant melanoma.
