## Supplemental Table 3 for "Treatment with anti-HER2 chimeric antigen receptor tumor-infiltrating lymphocytes (CAR-TILs) is safe and associated with antitumor efficacy in mice and companion dogs"

### Sheet: no_covariates
	Row.names	p_val	avg_logFC	pct.1	pct.2	p_val_adj	HGNC.ID..gene.	Approved.name	Previous.symbols	Aliases	Chromosome	Group
7	CCL5	0.00027519	274.367	0.705	0.613	1	HGNC:10632	C-C motif chemokine ligand 5	D17S136E,SCYA5	RANTES,SISd,TCP228,MGC17164	17q12	Chemokine ligands
6	CCL4	2.28614e-116	222.367	0.325	0.279	7.66726e-112	HGNC:10630	C-C motif chemokine ligand 4	LAG1,SCYA4	MIP-1-beta,Act-2,AT744.1	17q12	Chemokine ligands
5	CCL3	1.4072e-269	201.753	0.165	0.01	4.71947e-265	HGNC:10627	C-C motif chemokine ligand 3	SCYA3	G0S19-1,LD78ALPHA,MIP-1-alpha	17q12	Chemokine ligands
12	ITGA4	0	13.5285	0.796	0.499	0	HGNC:6140	integrin subunit alpha 4	CD49D		2q31.3	Adhesion: integrins
20	CD2	2.82046e-99	11.6517	0.655	0.554	9.45925e-95	HGNC:1639	CD2 molecule	SRBC		1p13.1	Adhesion: IgSF CAMs
29	PECAM1	1.65251e-91	6.88415	0.197	0.093	5.54218e-87	HGNC:8823	platelet and endothelial cell adhesion molecule 1		CD31	17q23.3	Adhesion: IgSF CAMs
18	ITGB2	2.9552e-14	6.3611	0.52	0.609	9.91116e-10	HGNC:6155	integrin subunit beta 2	CD18,MFI7		21q22.3	Adhesion: integrins
22	CD47	8.7095e-172	5.92825	0.557	0.378	2.92099e-167	HGNC:1682	CD47 molecule	MER6	IAP,OA3	3q13.12	Adhesion: IgSF CAMs
15	ITGAL	1.38912e-284	4.46601	0.562	0.308	4.65882e-280	HGNC:6148	integrin subunit alpha L	CD11A		16p11.2	Adhesion: integrins
25	CD96	1.63721e-247	4.27045	0.599	0.39	5.49089e-243	HGNC:16892	CD96 molecule		TACTILE	3q13.13-q13.2	Adhesion: IgSF CAMs
3	CXCR3	2.0812e-290	3.29627	0.331	0.089	6.97994e-286	HGNC:4540	C-X-C motif chemokine receptor 3	GPR9		Xq13.1	Chemokine receptors
19	ITGB7	3.37203e-273	2.94333	0.509	0.261	1.13091e-268	HGNC:6162	integrin subunit beta 7			12q13.13	Adhesion: integrins
23	CD58	2.6365e-298	2.89905	0.341	0.097	8.84231e-294	HGNC:1688	CD58 molecule	LFA3		1p13.1	Adhesion: IgSF CAMs
14	ITGAE	2.30639e-295	2.76368	0.349	0.111	7.73518e-291	HGNC:6147	integrin subunit alpha E			17p13.2	Adhesion: integrins
31	SLAMF1	0	1.47563	0.407	0.088	0	HGNC:10903	signaling lymphocytic activation molecule family member 1	SLAM	CD150	1q23.3	Adhesion: IgSF CAMs
27	ICAM3	0.924214	1.08423	0.483	0.493	1	HGNC:5346	intercellular adhesion molecule 3		CDW50,ICAM-R,CD50	19p13.2	Adhesion: IgSF CAMs
24	CD84	6.57372e-07	0.670905	0.2	0.172	0.022047	HGNC:1704	CD84 molecule		SLAMF5,hCD84,mCD84	1q23.3	Adhesion: IgSF CAMs
1	CCR5	6.46048e-266	0.521422	0.193	0.019	2.16672e-261	HGNC:1606	C-C motif chemokine receptor 5 (gene/pseudogene)	CMKBR5		3p21.31	Chemokine receptors
28	JAML	8.97523e-52	0.451931	0.17	0.087	3.01011e-47	HGNC:19084	junction adhesion molecule like	AMICA1	Gm638,AMICA	11q23.3	Adhesion: IgSF CAMs
11	ITGA2	7.0166e-305	0.375022	0.156	0.001	2.35323e-300	HGNC:6137	integrin subunit alpha 2	CD49B		5q11.2	Adhesion: integrins
26	ICAM2	1.43781e-07	0.356542	0.19	0.251	0.00482213	HGNC:5345	intercellular adhesion molecule 2		CD102	17q23.3	Adhesion: IgSF CAMs
10	CLSTN3	3.66584e-49	0.224678	0.149	0.076	1.22945e-44	HGNC:18371	calsyntenin 3			12p13.31	Adhesion: cadherins
9	CLSTN1	1.33075e-29	0.174932	0.191	0.125	4.46307e-25	HGNC:17447	calsyntenin 1			1p36.22	Adhesion: cadherins
16	ITGAM	4.84453e-24	0.129711	0.12	0.068	1.62476e-19	HGNC:6149	integrin subunit alpha M	CR3A,CD11B		16p11.2	Adhesion: integrins
21	CD28	0.167878	0.0762813	0.114	0.124	1	HGNC:1653	CD28 molecule			2q33.2	Adhesion: IgSF CAMs
32	SLAMF6	7.41874e-28	-0.10385	0.061	0.111	2.4881e-23	HGNC:21392	SLAM family member 6		KALI,NTBA,KALIb,Ly108,SF2000,NTB-A,CD352	1q23.2-q23.3	Adhesion: IgSF CAMs
30	SIRPG	2.91471e-48	-0.166507	0.058	0.134	9.77536e-44	HGNC:15757	signal regulatory protein gamma	SIRPB2	bA77C3.1,SIRP-B2,SIRPgamma,CD172g	20p13	Adhesion: IgSF CAMs
13	ITGA6	1.75307e-119	-0.248176	0.032	0.131	5.87943e-115	HGNC:6142	integrin subunit alpha 6			2q31.1	Adhesion: integrins
4	CXCR4	0	-2.07538	0.31	0.678	0	HGNC:2561	C-X-C motif chemokine receptor 4			2q22.1	Chemokine receptors
2	CCR7	0	-2.97061	0.01	0.218	0	HGNC:1608	C-C motif chemokine receptor 7	CMKBR7,EBI1		17q21.2	Chemokine receptors
8	SELL	0	-5.60286	0.033	0.432	0	HGNC:10720	selectin L	LYAM1,LNHR	LSEL,LAM1,LAM-1,hLHRc,Leu-8,Lyam-1,PLNHR,CD62L	1q24.2	Adhesion: selectins
17	ITGB1	2.28618e-108	-9.51231	0.555	0.358	7.66739e-104	HGNC:6153	integrin subunit beta 1	FNRB,MSK12,MDF2		10p11.22	Adhesion: integrins

### Sheet: sex_adjusted
	Row.names	p_val	avg_logFC	pct.1	pct.2	p_val_adj	HGNC.ID..gene.	Approved.name	Previous.symbols	Aliases	Chromosome	Group
7	CCL5	0.00168614	274.367	0.705	0.613	1	HGNC:10632	C-C motif chemokine ligand 5	D17S136E,SCYA5	RANTES,SISd,TCP228,MGC17164	17q12	Chemokine ligands
6	CCL4	9.57968e-126	222.367	0.325	0.279	3.21283e-121	HGNC:10630	C-C motif chemokine ligand 4	LAG1,SCYA4	MIP-1-beta,Act-2,AT744.1	17q12	Chemokine ligands
5	CCL3	1.99412e-286	201.753	0.165	0.01	6.68789e-282	HGNC:10627	C-C motif chemokine ligand 3	SCYA3	G0S19-1,LD78ALPHA,MIP-1-alpha	17q12	Chemokine ligands
12	ITGA4	0	13.5285	0.796	0.499	0	HGNC:6140	integrin subunit alpha 4	CD49D		2q31.3	Adhesion: integrins
20	CD2	5.95534e-108	11.6517	0.655	0.554	1.9973e-103	HGNC:1639	CD2 molecule	SRBC		1p13.1	Adhesion: IgSF CAMs
29	PECAM1	2.5052e-107	6.88415	0.197	0.093	8.40196e-103	HGNC:8823	platelet and endothelial cell adhesion molecule 1		CD31	17q23.3	Adhesion: IgSF CAMs
18	ITGB2	2.8334e-13	6.3611	0.52	0.609	9.50265e-09	HGNC:6155	integrin subunit beta 2	CD18,MFI7		21q22.3	Adhesion: integrins
22	CD47	1.02097e-172	5.92825	0.557	0.378	3.42413e-168	HGNC:1682	CD47 molecule	MER6	IAP,OA3	3q13.12	Adhesion: IgSF CAMs
15	ITGAL	3.04006e-292	4.46601	0.562	0.308	1.01957e-287	HGNC:6148	integrin subunit alpha L	CD11A		16p11.2	Adhesion: integrins
25	CD96	2.57e-255	4.27045	0.599	0.39	8.61928e-251	HGNC:16892	CD96 molecule		TACTILE	3q13.13-q13.2	Adhesion: IgSF CAMs
3	CXCR3	9.13148e-308	3.29627	0.331	0.089	3.06252e-303	HGNC:4540	C-X-C motif chemokine receptor 3	GPR9		Xq13.1	Chemokine receptors
19	ITGB7	2.59253e-273	2.94333	0.509	0.261	8.69483e-269	HGNC:6162	integrin subunit beta 7			12q13.13	Adhesion: integrins
23	CD58	8.46665e-303	2.89905	0.341	0.097	2.83954e-298	HGNC:1688	CD58 molecule	LFA3		1p13.1	Adhesion: IgSF CAMs
14	ITGAE	3.80659e-304	2.76368	0.349	0.111	1.27665e-299	HGNC:6147	integrin subunit alpha E			17p13.2	Adhesion: integrins
31	SLAMF1	0	1.47563	0.407	0.088	0	HGNC:10903	signaling lymphocytic activation molecule family member 1	SLAM	CD150	1q23.3	Adhesion: IgSF CAMs
27	ICAM3	0.948155	1.08423	0.483	0.493	1	HGNC:5346	intercellular adhesion molecule 3		CDW50,ICAM-R,CD50	19p13.2	Adhesion: IgSF CAMs
24	CD84	1.46296e-06	0.670905	0.2	0.172	0.0490649	HGNC:1704	CD84 molecule		SLAMF5,hCD84,mCD84	1q23.3	Adhesion: IgSF CAMs
1	CCR5	1.11043e-276	0.521422	0.193	0.019	3.72417e-272	HGNC:1606	C-C motif chemokine receptor 5 (gene/pseudogene)	CMKBR5		3p21.31	Chemokine receptors
28	JAML	4.95816e-53	0.451931	0.17	0.087	1.66287e-48	HGNC:19084	junction adhesion molecule like	AMICA1	Gm638,AMICA	11q23.3	Adhesion: IgSF CAMs
11	ITGA2	1.11464e-310	0.375022	0.156	0.001	3.73827e-306	HGNC:6137	integrin subunit alpha 2	CD49B		5q11.2	Adhesion: integrins
26	ICAM2	4.80107e-08	0.356542	0.19	0.251	0.00161018	HGNC:5345	intercellular adhesion molecule 2		CD102	17q23.3	Adhesion: IgSF CAMs
10	CLSTN3	2.08774e-49	0.224678	0.149	0.076	7.00185e-45	HGNC:18371	calsyntenin 3			12p13.31	Adhesion: cadherins
9	CLSTN1	6.25879e-30	0.174932	0.191	0.125	2.09907e-25	HGNC:17447	calsyntenin 1			1p36.22	Adhesion: cadherins
16	ITGAM	2.19319e-23	0.129711	0.12	0.068	7.35553e-19	HGNC:6149	integrin subunit alpha M	CR3A,CD11B		16p11.2	Adhesion: integrins
21	CD28	0.180501	0.0762813	0.114	0.124	1	HGNC:1653	CD28 molecule			2q33.2	Adhesion: IgSF CAMs
32	SLAMF6	7.84287e-28	-0.10385	0.061	0.111	2.63034e-23	HGNC:21392	SLAM family member 6		KALI,NTBA,KALIb,Ly108,SF2000,NTB-A,CD352	1q23.2-q23.3	Adhesion: IgSF CAMs
30	SIRPG	2.00762e-47	-0.166507	0.058	0.134	6.73314e-43	HGNC:15757	signal regulatory protein gamma	SIRPB2	bA77C3.1,SIRP-B2,SIRPgamma,CD172g	20p13	Adhesion: IgSF CAMs
13	ITGA6	9.61298e-119	-0.248176	0.032	0.131	3.224e-114	HGNC:6142	integrin subunit alpha 6			2q31.1	Adhesion: integrins
4	CXCR4	0	-2.07538	0.31	0.678	0	HGNC:2561	C-X-C motif chemokine receptor 4			2q22.1	Chemokine receptors
2	CCR7	0	-2.97061	0.01	0.218	0	HGNC:1608	C-C motif chemokine receptor 7	CMKBR7,EBI1		17q21.2	Chemokine receptors
8	SELL	0	-5.60286	0.033	0.432	0	HGNC:10720	selectin L	LYAM1,LNHR	LSEL,LAM1,LAM-1,hLHRc,Leu-8,Lyam-1,PLNHR,CD62L	1q24.2	Adhesion: selectins
17	ITGB1	5.82109e-106	-9.51231	0.555	0.358	1.95228e-101	HGNC:6153	integrin subunit beta 1	FNRB,MSK12,MDF2		10p11.22	Adhesion: integrins

### Sheet: sex_cc_adjusted
	Row.names	p_val	avg_logFC	pct.1	pct.2	p_val_adj	HGNC.ID..gene.	Approved.name	Previous.symbols	Aliases	Chromosome	Group
7	CCL5	0.00367798	274.367	0.705	0.613	1	HGNC:10632	C-C motif chemokine ligand 5	D17S136E,SCYA5	RANTES,SISd,TCP228,MGC17164	17q12	Chemokine ligands
6	CCL4	4.87957e-130	222.367	0.325	0.279	1.63651e-125	HGNC:10630	C-C motif chemokine ligand 4	LAG1,SCYA4	MIP-1-beta,Act-2,AT744.1	17q12	Chemokine ligands
5	CCL3	5.31258e-290	201.753	0.165	0.01	1.78173e-285	HGNC:10627	C-C motif chemokine ligand 3	SCYA3	G0S19-1,LD78ALPHA,MIP-1-alpha	17q12	Chemokine ligands
12	ITGA4	0	13.5285	0.796	0.499	0	HGNC:6140	integrin subunit alpha 4	CD49D		2q31.3	Adhesion: integrins
20	CD2	2.56423e-110	11.6517	0.655	0.554	8.59993e-106	HGNC:1639	CD2 molecule	SRBC		1p13.1	Adhesion: IgSF CAMs
29	PECAM1	4.49474e-108	6.88415	0.197	0.093	1.50745e-103	HGNC:8823	platelet and endothelial cell adhesion molecule 1		CD31	17q23.3	Adhesion: IgSF CAMs
18	ITGB2	3.97353e-13	6.3611	0.52	0.609	1.33264e-08	HGNC:6155	integrin subunit beta 2	CD18,MFI7		21q22.3	Adhesion: integrins
22	CD47	7.87589e-173	5.92825	0.557	0.378	2.64142e-168	HGNC:1682	CD47 molecule	MER6	IAP,OA3	3q13.12	Adhesion: IgSF CAMs
15	ITGAL	6.61858e-294	4.46601	0.562	0.308	2.21974e-289	HGNC:6148	integrin subunit alpha L	CD11A		16p11.2	Adhesion: integrins
25	CD96	3.05914e-256	4.27045	0.599	0.39	1.02598e-251	HGNC:16892	CD96 molecule		TACTILE	3q13.13-q13.2	Adhesion: IgSF CAMs
3	CXCR3	1.18775e-307	3.29627	0.331	0.089	3.98347e-303	HGNC:4540	C-X-C motif chemokine receptor 3	GPR9		Xq13.1	Chemokine receptors
19	ITGB7	9.90113e-273	2.94333	0.509	0.261	3.32064e-268	HGNC:6162	integrin subunit beta 7			12q13.13	Adhesion: integrins
23	CD58	3.78756e-302	2.89905	0.341	0.097	1.27027e-297	HGNC:1688	CD58 molecule	LFA3		1p13.1	Adhesion: IgSF CAMs
14	ITGAE	6.73108e-304	2.76368	0.349	0.111	2.25747e-299	HGNC:6147	integrin subunit alpha E			17p13.2	Adhesion: integrins
31	SLAMF1	0	1.47563	0.407	0.088	0	HGNC:10903	signaling lymphocytic activation molecule family member 1	SLAM	CD150	1q23.3	Adhesion: IgSF CAMs
27	ICAM3	0.863702	1.08423	0.483	0.493	1	HGNC:5346	intercellular adhesion molecule 3		CDW50,ICAM-R,CD50	19p13.2	Adhesion: IgSF CAMs
24	CD84	7.95032e-07	0.670905	0.2	0.172	0.0266638	HGNC:1704	CD84 molecule		SLAMF5,hCD84,mCD84	1q23.3	Adhesion: IgSF CAMs
1	CCR5	1.36205e-277	0.521422	0.193	0.019	4.56803e-273	HGNC:1606	C-C motif chemokine receptor 5 (gene/pseudogene)	CMKBR5		3p21.31	Chemokine receptors
28	JAML	3.52151e-53	0.451931	0.17	0.087	1.18104e-48	HGNC:19084	junction adhesion molecule like	AMICA1	Gm638,AMICA	11q23.3	Adhesion: IgSF CAMs
11	ITGA2	3.12991e-310	0.375022	0.156	0.001	1.04971e-305	HGNC:6137	integrin subunit alpha 2	CD49B		5q11.2	Adhesion: integrins
26	ICAM2	4.57065e-08	0.356542	0.19	0.251	0.0015329	HGNC:5345	intercellular adhesion molecule 2		CD102	17q23.3	Adhesion: IgSF CAMs
10	CLSTN3	8.29429e-50	0.224678	0.149	0.076	2.78174e-45	HGNC:18371	calsyntenin 3			12p13.31	Adhesion: cadherins
9	CLSTN1	1.02004e-29	0.174932	0.191	0.125	3.42101e-25	HGNC:17447	calsyntenin 1			1p36.22	Adhesion: cadherins
16	ITGAM	1.78744e-23	0.129711	0.12	0.068	5.99472e-19	HGNC:6149	integrin subunit alpha M	CR3A,CD11B		16p11.2	Adhesion: integrins
21	CD28	0.176899	0.0762813	0.114	0.124	1	HGNC:1653	CD28 molecule			2q33.2	Adhesion: IgSF CAMs
32	SLAMF6	1.07676e-27	-0.10385	0.061	0.111	3.61123e-23	HGNC:21392	SLAM family member 6		KALI,NTBA,KALIb,Ly108,SF2000,NTB-A,CD352	1q23.2-q23.3	Adhesion: IgSF CAMs
30	SIRPG	1.51513e-47	-0.166507	0.058	0.134	5.08145e-43	HGNC:15757	signal regulatory protein gamma	SIRPB2	bA77C3.1,SIRP-B2,SIRPgamma,CD172g	20p13	Adhesion: IgSF CAMs
13	ITGA6	4.84044e-119	-0.248176	0.032	0.131	1.62339e-114	HGNC:6142	integrin subunit alpha 6			2q31.1	Adhesion: integrins
4	CXCR4	0	-2.07538	0.31	0.678	0	HGNC:2561	C-X-C motif chemokine receptor 4			2q22.1	Chemokine receptors
2	CCR7	0	-2.97061	0.01	0.218	0	HGNC:1608	C-C motif chemokine receptor 7	CMKBR7,EBI1		17q21.2	Chemokine receptors
8	SELL	0	-5.60286	0.033	0.432	0	HGNC:10720	selectin L	LYAM1,LNHR	LSEL,LAM1,LAM-1,hLHRc,Leu-8,Lyam-1,PLNHR,CD62L	1q24.2	Adhesion: selectins
17	ITGB1	3.85677e-107	-9.51231	0.555	0.358	1.29348e-102	HGNC:6153	integrin subunit beta 1	FNRB,MSK12,MDF2		10p11.22	Adhesion: integrins

### Sheet: intersect
	Row.names	p_val	avg_logFC	pct.1	pct.2	p_val_adj	HGNC.ID..gene.	Approved.name	Previous.symbols	Aliases	Chromosome	Group
6	CCL4	4.87957e-130	222.367	0.325	0.279	1.63651e-125	HGNC:10630	C-C motif chemokine ligand 4	LAG1,SCYA4	MIP-1-beta,Act-2,AT744.1	17q12	Chemokine ligands
5	CCL3	5.31258e-290	201.753	0.165	0.01	1.78173e-285	HGNC:10627	C-C motif chemokine ligand 3	SCYA3	G0S19-1,LD78ALPHA,MIP-1-alpha	17q12	Chemokine ligands
11	ITGA4	0	13.5285	0.796	0.499	0	HGNC:6140	integrin subunit alpha 4	CD49D		2q31.3	Adhesion: integrins
19	CD2	2.56423e-110	11.6517	0.655	0.554	8.59993e-106	HGNC:1639	CD2 molecule	SRBC		1p13.1	Adhesion: IgSF CAMs
26	PECAM1	4.49474e-108	6.88415	0.197	0.093	1.50745e-103	HGNC:8823	platelet and endothelial cell adhesion molecule 1		CD31	17q23.3	Adhesion: IgSF CAMs
17	ITGB2	3.97353e-13	6.3611	0.52	0.609	1.33264e-08	HGNC:6155	integrin subunit beta 2	CD18,MFI7		21q22.3	Adhesion: integrins
20	CD47	7.87589e-173	5.92825	0.557	0.378	2.64142e-168	HGNC:1682	CD47 molecule	MER6	IAP,OA3	3q13.12	Adhesion: IgSF CAMs
14	ITGAL	6.61858e-294	4.46601	0.562	0.308	2.21974e-289	HGNC:6148	integrin subunit alpha L	CD11A		16p11.2	Adhesion: integrins
23	CD96	3.05914e-256	4.27045	0.599	0.39	1.02598e-251	HGNC:16892	CD96 molecule		TACTILE	3q13.13-q13.2	Adhesion: IgSF CAMs
3	CXCR3	1.18775e-307	3.29627	0.331	0.089	3.98347e-303	HGNC:4540	C-X-C motif chemokine receptor 3	GPR9		Xq13.1	Chemokine receptors
18	ITGB7	9.90113e-273	2.94333	0.509	0.261	3.32064e-268	HGNC:6162	integrin subunit beta 7			12q13.13	Adhesion: integrins
21	CD58	3.78756e-302	2.89905	0.341	0.097	1.27027e-297	HGNC:1688	CD58 molecule	LFA3		1p13.1	Adhesion: IgSF CAMs
13	ITGAE	6.73108e-304	2.76368	0.349	0.111	2.25747e-299	HGNC:6147	integrin subunit alpha E			17p13.2	Adhesion: integrins
28	SLAMF1	0	1.47563	0.407	0.088	0	HGNC:10903	signaling lymphocytic activation molecule family member 1	SLAM	CD150	1q23.3	Adhesion: IgSF CAMs
22	CD84	7.95032e-07	0.670905	0.2	0.172	0.0266638	HGNC:1704	CD84 molecule		SLAMF5,hCD84,mCD84	1q23.3	Adhesion: IgSF CAMs
1	CCR5	1.36205e-277	0.521422	0.193	0.019	4.56803e-273	HGNC:1606	C-C motif chemokine receptor 5 (gene/pseudogene)	CMKBR5		3p21.31	Chemokine receptors
25	JAML	3.52151e-53	0.451931	0.17	0.087	1.18104e-48	HGNC:19084	junction adhesion molecule like	AMICA1	Gm638,AMICA	11q23.3	Adhesion: IgSF CAMs
10	ITGA2	3.12991e-310	0.375022	0.156	0.001	1.04971e-305	HGNC:6137	integrin subunit alpha 2	CD49B		5q11.2	Adhesion: integrins
24	ICAM2	4.57065e-08	0.356542	0.19	0.251	0.0015329	HGNC:5345	intercellular adhesion molecule 2		CD102	17q23.3	Adhesion: IgSF CAMs
9	CLSTN3	8.29429e-50	0.224678	0.149	0.076	2.78174e-45	HGNC:18371	calsyntenin 3			12p13.31	Adhesion: cadherins
8	CLSTN1	1.02004e-29	0.174932	0.191	0.125	3.42101e-25	HGNC:17447	calsyntenin 1			1p36.22	Adhesion: cadherins
15	ITGAM	1.78744e-23	0.129711	0.12	0.068	5.99472e-19	HGNC:6149	integrin subunit alpha M	CR3A,CD11B		16p11.2	Adhesion: integrins
29	SLAMF6	1.07676e-27	-0.10385	0.061	0.111	3.61123e-23	HGNC:21392	SLAM family member 6		KALI,NTBA,KALIb,Ly108,SF2000,NTB-A,CD352	1q23.2-q23.3	Adhesion: IgSF CAMs
27	SIRPG	1.51513e-47	-0.166507	0.058	0.134	5.08145e-43	HGNC:15757	signal regulatory protein gamma	SIRPB2	bA77C3.1,SIRP-B2,SIRPgamma,CD172g	20p13	Adhesion: IgSF CAMs
12	ITGA6	4.84044e-119	-0.248176	0.032	0.131	1.62339e-114	HGNC:6142	integrin subunit alpha 6			2q31.1	Adhesion: integrins
4	CXCR4	0	-2.07538	0.31	0.678	0	HGNC:2561	C-X-C motif chemokine receptor 4			2q22.1	Chemokine receptors
2	CCR7	0	-2.97061	0.01	0.218	0	HGNC:1608	C-C motif chemokine receptor 7	CMKBR7,EBI1		17q21.2	Chemokine receptors
7	SELL	0	-5.60286	0.033	0.432	0	HGNC:10720	selectin L	LYAM1,LNHR	LSEL,LAM1,LAM-1,hLHRc,Leu-8,Lyam-1,PLNHR,CD62L	1q24.2	Adhesion: selectins
16	ITGB1	3.85677e-107	-9.51231	0.555	0.358	1.29348e-102	HGNC:6153	integrin subunit beta 1	FNRB,MSK12,MDF2		10p11.22	Adhesion: integrins
